# Designing host-associated microbiomes using the consumer/resource model

**DOI:** 10.1101/2023.04.28.538625

**Authors:** Germán Plata, Karthik Srinivasan, Madan Krishnamurthy, Lukas Herron, Purushottam Dixit

**Author notes:** Contributed equally (Germán Plata, Karthik Srinivasan).

## Abstract

A key step towards rational microbiome engineering is *in silico* sampling of realistic microbial communities that correspond to desired host phenotypes, and vice versa. This remains challenging due to a lack of generative models that simultaneously capture compositions of host-associated microbiomes and host phenotypes. To that end, we present a generative model based on the mechanistic consumer/resource (C/R) framework. In the model, variation in microbial ecosystem composition arises due to differences in the availability of *effective resources* (inferred latent variables) while species’ resource preferences remain conserved. The same latent variables are used to model phenotypic states of hosts. *In silico* microbiomes generated by our model accurately reproduce universal and dataset-specific statistics of bacterial communities. The model allows us to address three salient questions in host-associated microbial ecologies: (1) which host phenotypes maximally constrain the composition of the host-associated microbiomes? (2) how context-specific are phenotype/microbiome associations, and (3) what are plausible microbiome compositions that correspond to desired host phenotypes? Our approach aids the analysis and design of microbial communities associated with host phenotypes of interest.
