## Supplementary Tables for "Designing host-associated microbiomes using the consumer/resource model"

### Sheet: Table 1
Phenotypic metadata variables
Daysinmilk
Liveweightkg
OM1
CP1
NDF1
Starch1
DM2
Milk
Fat
Protein
Lactose
FCM
EnergycorrectedmilkECM
Fatgkg
Proteingkg
Lactosegkg
ECMDMI
NRC_DMI
FCEecm
FCEfcm
FCEsolids
RumenpH
TotalVFA
Acetate
Propionate
Butyrate
Isobutyrate
Valerate
Isovalerate
Ammonia
gd
gkgDMI
gkgECM
NEFA
BHB
Glucose
Urea
Cholesterol
Creatinine
Albumin
protozoa_count_mean
archaea_count_mean
bacteria_count_mean

### Sheet: Table 2
Metadata name	Explanation	Ability to constrain the microbiome (from most to least)
Propionate		0.2339950471359969
Isobutyrate		0.15481428651327309
RumenpH		0.14895449098024136
archaea_count_mean		0.1419607857991564
Glucose		0.1340783553417503
Starch1		0.12956841449717454
Lactosegkg	Milk lactose yield	0.12390791271578032
TotalVFA		0.112217
Lactose		0.11001065167822426
Butyrate		0.10219779526955697
Protein	Milk protein	0.100595
EnergycorrectedmilkECM	Energy corrected milk	0.0962141
NEFA	Plasma NEFA (non-esterified fatty acids)	0.0955581
Milk		0.0932179
Valerate		0.0904104
protozoa_count_mean		0.0898803
FCM	Fat corrected milk yield	0.0884777
NRC_DMI	Dry matter intake	0.0829781
Fat	Milk fat conentration	0.0812024
FCEecm	Feed conversion efficiency ECM	0.0751122
gkgECM	Rumen CH4 g/kgECM	0.0731063
DM2	Fecal dry matter	0.0714408
ECMDMI	ECM/DMI	0.0705604
FCEsolids	Feed conversion efficiency solids	0.0670645
FCEfcm	Feed conversion efficiency FCM	0.0627157
Creatinine		0.0520131
Ammonia		0.049096403691909374
Cholesterol		0.044593914454065464
Liveweightkg	Live weight	0.035986677488969464
Daysinmilk	Days in milk	0.0342014
Fatgkg	Milk fat conentration	0.034066593539545345
bacteria_count_mean		0.027576053712784498
Acetate		0.024842521437308206
Isovalerate		0.020889491874177823
Urea		0.018228254616652517
gd	Rumen CH4 g/d	0.017932565827980262
Proteingkg	Milk protein concentration	0.016296806857242906
gkgDMI	Rumen CH4 g/kgDMI	0.0086134
Albumin		0.00317714
OM1	Intake organic matter	0.00285985
CP1	Intake crude protein	0.000957778
NDF1	Intake neutral-detergent fibre	-0.00735376
BHB	Plasma beta hydroxybutyrate	-0.00786363

### Sheet: Table 3
Taxonomy (Phylum, Class, Order, Family, Genus)	Average abundance in unbiased samples	Average abundance in biased samples	Fold change
['Proteobacteria', 'Gammaproteobacteria', 'Aeromonadales', 'Succinivibrionaceae', 'Ruminobacter']	0.00153331	0.0076854	5.012305552940689
['Proteobacteria', 'Gammaproteobacteria', 'Aeromonadales', 'Succinivibrionaceae', 'Ruminobacter']	0.00242206	0.010744365520761193	4.436043614552554
['Firmicutes', 'Clostridia', 'Lachnospirales', 'Lachnospiraceae', 'Anaerosporobacter']	0.00113084	0.00383483	3.391131984230669
['Firmicutes', 'Clostridia', 'Oscillospirales', 'Ruminococcaceae', nan]	0.00135053	0.00322047	2.3846042101143157
['Proteobacteria', 'Gammaproteobacteria', 'Aeromonadales', 'Succinivibrionaceae', 'Succinivibrionaceae_UCG-002']	0.025780248932856274	0.0601576	2.333474437281954
['Firmicutes', 'Bacilli', 'Acholeplasmatales', 'Acholeplasmataceae', 'Anaeroplasma']	0.00431531	0.00946686	2.1937851681389446
['Firmicutes', 'Clostridia', 'Lachnospirales', 'Lachnospiraceae', 'Anaerosporobacter']	0.000912531	0.00190722	2.0900380990045093
['Firmicutes', 'Clostridia', 'Clostridia_UCG-014', 'Clostridia_UCG-014_fa', 'Clostridia_UCG-014_ge']	0.00127946	0.00266259	2.0810194775168047
['Firmicutes', 'Clostridia', 'Lachnospirales', 'Lachnospiraceae', nan]	0.00443645	0.00869727	1.9604133688843266
[nan, nan, nan, nan, nan]	0.00406471	0.00766671	1.8861656141223762
['Bacteroidota', 'Bacteroidia', 'Bacteroidales', 'Rikenellaceae', 'Rikenellaceae_RC9_gut_group']	0.000968489	0.00178444	1.8425031773279414
['Bacteroidota', 'Bacteroidia', 'Bacteroidales', 'Rikenellaceae', 'Rikenellaceae_RC9_gut_group']	0.00124009	0.00225773	1.8206146045043352
['Bacteroidota', 'Bacteroidia', 'Bacteroidales', 'Prevotellaceae', 'Prevotella']	0.00112019	0.00203938	1.820561962037383
['Bacteroidota', 'Bacteroidia', 'Bacteroidales', 'Prevotellaceae', nan]	0.00415104	0.00752557	1.8129378413499786
['Patescibacteria', 'Gracilibacteria', 'Absconditabacteriales_(SR1)', 'Absconditabacteriales_(SR1)_fa', 'Absconditabacteriales_(SR1)_ge']	0.00274004	0.00496571	1.8122777605760176
['Fibrobacterota', 'Fibrobacteria', 'Fibrobacterales', 'Fibrobacteraceae', 'Fibrobacter']	0.00377019	0.00664999	1.763834862930185
['Firmicutes', 'Clostridia', 'Lachnospirales', 'Lachnospiraceae', 'Lachnospiraceae_NK3A20_group']	0.00178513	0.00313179	1.7543784878458781
['Patescibacteria', 'Gracilibacteria', 'Absconditabacteriales_(SR1)', 'Absconditabacteriales_(SR1)_fa', 'Absconditabacteriales_(SR1)_ge']	0.00211759	0.00354299	1.6731228861477003
['Bacteroidota', 'Bacteroidia', 'Bacteroidales', 'F082', 'F082_ge']	0.00110453	0.00182684	1.6539549517389942
[nan, nan, nan, nan, nan]	0.00263721	0.00430175	1.6311736356415607
['Bacteroidota', 'Bacteroidia', 'Bacteroidales', 'Rikenellaceae', 'Rikenellaceae_RC9_gut_group']	0.00189667	0.00302635	1.5956121485972847
['Bacteroidota', 'Bacteroidia', 'Bacteroidales', 'Prevotellaceae', 'Prevotella']	0.00428859	0.00679033	1.5833463735971716
['Spirochaetota', 'Spirochaetia', 'Spirochaetales', 'Spirochaetaceae', 'Treponema']	0.00375274	0.0059052	1.573571150275485
['Bacteroidota', 'Bacteroidia', 'Bacteroidales', 'Prevotellaceae', 'Prevotella']	0.00112948	0.00173071	1.5323078155213672
['Bacteroidota', 'Bacteroidia', 'Bacteroidales', 'Prevotellaceae', 'Prevotella']	0.00168373	0.00256751	1.5248949348995573
['Bacteroidota', 'Bacteroidia', 'Bacteroidales', 'Prevotellaceae', 'Prevotella']	0.00251075	0.00370512	1.4757052296184194
['Firmicutes', 'Clostridia', 'Oscillospirales', 'Ruminococcaceae', 'CAG-352']	0.000994773	0.00146304	1.470731610371604
[nan, nan, nan, nan, nan]	0.0013902	0.00203631	1.464766033429194
['Spirochaetota', 'Spirochaetia', 'Spirochaetales', 'Spirochaetaceae', 'Treponema']	0.00106095	0.00154026	1.4517661196352751
['Bacteroidota', 'Bacteroidia', 'Bacteroidales', 'Prevotellaceae', nan]	0.00204625	0.00294477	1.4391078954819105
['Bacteroidota', 'Bacteroidia', 'Bacteroidales', 'F082', 'F082_ge']	0.0011064	0.00158941	1.4365596331356676
['Bacteroidota', 'Bacteroidia', 'Bacteroidales', 'Prevotellaceae', 'Prevotella']	0.0028722	0.00412531	1.4362879633687888
['Firmicutes', 'Clostridia', 'Oscillospirales', 'Ruminococcaceae', 'Ruminococcus']	0.001444	0.00203418	1.4087116867220735
['Bacteroidota', 'Bacteroidia', 'Bacteroidales', 'Prevotellaceae', 'Prevotella']	0.00117672	0.00164521	1.3981290829149433
['Bacteroidota', 'Bacteroidia', 'Bacteroidales', 'Prevotellaceae', 'Prevotella']	0.00190161	0.00265376	1.3955323574091412
['Bacteroidota', 'Bacteroidia', 'Bacteroidales', 'Prevotellaceae', 'Prevotellaceae_UCG-001']	0.00173941	0.00240955	1.3852718790880756
['Bacteroidota', 'Bacteroidia', 'Bacteroidales', 'Rikenellaceae', 'Rikenellaceae_RC9_gut_group']	0.00157577	0.00218199	1.3847100360083369
['Bacteroidota', 'Bacteroidia', 'Bacteroidales', 'Bacteroidales_RF16_group', 'Bacteroidales_RF16_group_ge']	0.00181261	0.00248114	1.3688228245803733
[nan, nan, nan, nan, nan]	0.00107781	0.00146363	1.357964340646471
['Proteobacteria', 'Gammaproteobacteria', 'Aeromonadales', 'Succinivibrionaceae', 'Succinivibrionaceae_UCG-002']	0.0024381	0.00326999	1.341201532554928
['Bacteroidota', 'Bacteroidia', 'Bacteroidales', 'Prevotellaceae', 'Prevotella']	0.00195689	0.00262421	1.3410124426983587
['Fibrobacterota', 'Fibrobacteria', 'Fibrobacterales', 'Fibrobacteraceae', 'Fibrobacter']	0.00208947	0.00279814	1.3391661511978323
['Bacteroidota', 'Bacteroidia', 'Bacteroidales', 'Prevotellaceae', nan]	0.00276582	0.00362685	1.311312385429958
['Firmicutes', 'Clostridia', 'Oscillospirales', 'Oscillospiraceae', 'NK4A214_group']	0.00162126	0.0020992	1.2947976882018195
['Firmicutes', 'Clostridia', 'Lachnospirales', 'Lachnospiraceae', nan]	0.00127609	0.00162536	1.2737051724390034
['Proteobacteria', 'Gammaproteobacteria', 'Aeromonadales', 'Succinivibrionaceae', 'Succinivibrionaceae_UCG-002']	0.00337127	0.0042387	1.2573025793271735
['Firmicutes', 'Desulfitobacteriia', 'Desulfitobacteriales', nan, nan]	0.00168991	0.00211888	1.2538421571672924
['Firmicutes', 'Negativicutes', 'Veillonellales-Selenomonadales', 'Selenomonadaceae', 'Selenomonas']	0.00137196	0.00171074	1.246929894098582
['Patescibacteria', 'Saccharimonadia', 'Saccharimonadales', 'Saccharimonadaceae', 'Candidatus_Saccharimonas']	0.00223296	0.00277346	1.242054708739214
['Firmicutes', 'Clostridia', 'Oscillospirales', 'Oscillospiraceae', nan]	0.0011347	0.00137083	1.2080991441271904
['Bacteroidota', 'Bacteroidia', 'Bacteroidales', 'Prevotellaceae', 'Prevotella']	0.00356237	0.00428309	1.2023122435900675
['Firmicutes', 'Clostridia', 'Lachnospirales', 'Lachnospiraceae', 'Pseudobutyrivibrio']	0.0014338	0.00169577	1.1827109795520105
['Patescibacteria', 'Saccharimonadia', 'Saccharimonadales', 'Saccharimonadaceae', 'Candidatus_Saccharimonas']	0.00239619	0.00279973	1.1684058641712842
[nan, nan, nan, nan, nan]	0.29451888919247543	0.3432033504454491	1.1653016598916925
['Firmicutes', 'Clostridia', 'Oscillospirales', 'Ruminococcaceae', nan]	0.00645249	0.00750414	1.1629845757918813
['Bacteroidota', 'Bacteroidia', 'Bacteroidales', 'Prevotellaceae', 'Prevotella']	0.00432089	0.00492809	1.1405276376037967
['Patescibacteria', 'Saccharimonadia', 'Saccharimonadales', 'Saccharimonadaceae', 'Candidatus_Saccharimonas']	0.00203087	0.00231379	1.1393094225924225
['Bacteroidota', 'Bacteroidia', 'Bacteroidales', 'Muribaculaceae', 'Muribaculaceae_ge']	0.00114979	0.00130712	1.1368355390344334
['Actinobacteriota', 'Actinobacteria', 'Bifidobacteriales', 'Bifidobacteriaceae', 'Bifidobacterium']	0.00111968	0.0012714	1.1355066795182247
['Bacteroidota', 'Bacteroidia', 'Bacteroidales', 'Prevotellaceae', nan]	0.00159227	0.00180133	1.1313027875130783
['Firmicutes', 'Clostridia', 'Lachnospirales', 'Lachnospiraceae', 'Lachnospiraceae_AC2044_group']	0.000961938	0.00107985	1.1225806310902917
['Fibrobacterota', 'Fibrobacteria', 'Fibrobacterales', 'Fibrobacteraceae', 'Fibrobacter']	0.013020045876671516	0.014598855013652393	1.1212598751137801
['Firmicutes', 'Clostridia', 'Oscillospirales', 'Ruminococcaceae', nan]	0.00104482	0.00115593	1.1063470937098336
['Bacteroidota', 'Bacteroidia', 'Bacteroidales', 'F082', 'F082_ge']	0.00110787	0.00122017	1.1013674732643863
[nan, nan, nan, nan, nan]	0.00202453	0.00222533	1.099180833641669
['Firmicutes', 'Clostridia', 'Oscillospirales', 'Oscillospiraceae', 'Sporobacter']	0.00169728	0.00186481	1.0987047760293223
['Firmicutes', 'Clostridia', 'Lachnospirales', 'Lachnospiraceae', 'Acetitomaculum']	0.00280271	0.0030591	1.0914794081141448
['Fibrobacterota', 'Fibrobacteria', 'Fibrobacterales', 'Fibrobacteraceae', 'Fibrobacter']	0.00349624	0.00377331	1.079248993436753
['Bacteroidota', 'Bacteroidia', 'Bacteroidales', 'Bacteroidales_RF16_group', 'Bacteroidales_RF16_group_ge']	0.00725054	0.00781548	1.0779163715269084
['Firmicutes', 'Clostridia', nan, nan, nan]	0.0010221	0.00105777	1.0349025247797954
['Bacteroidota', 'Bacteroidia', 'Bacteroidales', 'Prevotellaceae', 'Prevotella']	0.00331477	0.00341013	1.0287703765941605
['Bacteroidota', 'Bacteroidia', 'Bacteroidales', 'Prevotellaceae', 'Prevotella']	0.0021787	0.00216804	0.9951066713328238
['Firmicutes', 'Clostridia', 'Lachnospirales', 'Lachnospiraceae', 'Lachnospiraceae_NK3A20_group']	0.00137412	0.00136395	0.9926032528013207
['Firmicutes', 'Clostridia', 'Lachnospirales', 'Lachnospiraceae', 'uncultured']	0.000972404	0.000933682	0.9601790899700104
['Bacteroidota', 'Bacteroidia', 'Bacteroidales', 'Prevotellaceae', 'Prevotella']	0.0062934	0.00590071	0.9376037975183421
['Bacteroidota', 'Bacteroidia', 'Bacteroidales', 'Prevotellaceae', 'Prevotella']	0.00234369	0.00218489	0.9322469739703423
['Bacteroidota', 'Bacteroidia', 'Bacteroidales', 'Rikenellaceae', 'Rikenellaceae_RC9_gut_group']	0.00188753	0.00175735	0.9310325601751516
['Firmicutes', 'Clostridia', 'Christensenellales', 'Christensenellaceae', 'Christensenellaceae_R-7_group']	0.0064654	0.00594383	0.9193290875235842
['Bacteroidota', 'Bacteroidia', 'Bacteroidales', 'Prevotellaceae', 'Prevotella']	0.00214249	0.00193689	0.9040390331363012
['Firmicutes', 'Clostridia', 'Lachnospirales', 'Lachnospiraceae', 'Moryella']	0.00156987	0.00141834	0.9034767057146108
[nan, nan, nan, nan, nan]	0.00124258	0.00111477	0.8971402144324252
['Firmicutes', 'Clostridia', 'Lachnospirales', 'Lachnospiraceae', 'Acetitomaculum']	0.000993392	0.000877368	0.8832039578976383
['Bacteroidota', 'Bacteroidia', 'Bacteroidales', 'Prevotellaceae', 'Prevotella']	0.014509054034895226	0.012610507782792352	0.8691474821489571
['Bacteroidota', 'Bacteroidia', 'Bacteroidales', 'Prevotellaceae', 'Prevotellaceae_UCG-003']	0.000908567	0.000781928	0.8606170291734849
['Proteobacteria', 'Gammaproteobacteria', 'Aeromonadales', 'Succinivibrionaceae', 'Succinivibrionaceae_UCG-001']	0.00526868	0.00451899	0.8577087854504363
['Patescibacteria', 'Saccharimonadia', 'Saccharimonadales', 'Saccharimonadaceae', 'Candidatus_Saccharimonas']	0.00542874	0.00453859	0.8360304010881282
['Bacteroidota', 'Bacteroidia', 'Bacteroidales', 'Prevotellaceae', 'Prevotella']	0.00142181	0.00118741	0.8351412095886659
['Firmicutes', 'Clostridia', 'Oscillospirales', 'Ruminococcaceae', 'Ruminococcus']	0.00840379	0.00695058	0.8270763327761956
['Bacteroidota', 'Bacteroidia', 'Bacteroidales', 'Prevotellaceae', 'Prevotella']	0.00465369	0.00382435	0.8217884043568702
['Bacteroidota', 'Bacteroidia', 'Bacteroidales', 'Prevotellaceae', 'Prevotella']	0.00333329	0.00267182	0.8015567264046362
['Proteobacteria', 'Gammaproteobacteria', 'Aeromonadales', 'Succinivibrionaceae', 'Succinivibrionaceae_UCG-001']	0.00223745	0.00178902	0.7995799820866292
['Bacteroidota', 'Bacteroidia', 'Bacteroidales', 'Rikenellaceae', 'Rikenellaceae_RC9_gut_group']	0.00153618	0.00122155	0.7951883047019369
['Bacteroidota', 'Bacteroidia', 'Bacteroidales', 'Prevotellaceae', 'Prevotella']	0.031951186354993506	0.024737113216310176	0.7742157972310824
['Firmicutes', 'Clostridia', 'Oscillospirales', 'Oscillospiraceae', 'NK4A214_group']	0.0107482	0.00829867	0.7720956887684844
['Firmicutes', 'Clostridia', 'Lachnospirales', 'Lachnospiraceae', nan]	0.00175523	0.00135026	0.7692808416961961
['Bacteroidota', 'Bacteroidia', 'Bacteroidales', 'Prevotellaceae', 'Prevotella']	0.022989625929249018	0.0173218	0.7534626829801419
['Firmicutes', 'Clostridia', 'Lachnospirales', 'Lachnospiraceae', 'Lachnospiraceae_NK3A20_group']	0.00611749	0.00460078	0.7520698653831805
['Bacteroidota', 'Bacteroidia', 'Bacteroidales', 'Prevotellaceae', 'Prevotella']	0.00174475	0.00130271	0.7466434063203635
['Proteobacteria', 'Gammaproteobacteria', 'Aeromonadales', 'Succinivibrionaceae', 'Succinivibrionaceae_UCG-001']	0.12702008942558277	0.0928006	0.7305974665661321
['Firmicutes', 'Clostridia', 'Lachnospirales', 'Lachnospiraceae', 'Lachnospiraceae_NK3A20_group']	0.00169914	0.00124071	0.7301961279263426
['Firmicutes', 'Clostridia', 'Lachnospirales', 'Lachnospiraceae', 'Shuttleworthia']	0.00112184	0.00081646	0.7277834348069797
['Firmicutes', 'Negativicutes', 'Acidaminococcales', 'Acidaminococcaceae', 'Succiniclasticum']	0.00775684	0.00561151	0.7234273045069005
['Bacteroidota', 'Bacteroidia', 'Bacteroidales', 'Muribaculaceae', 'Muribaculaceae_ge']	0.00225059	0.00161051	0.7155955819633945
['Firmicutes', 'Clostridia', 'Lachnospirales', 'Lachnospiraceae', 'Lachnospiraceae_NK3A20_group']	0.00114837	0.000815545	0.7101736782699236
['Bacteroidota', 'Bacteroidia', 'Bacteroidales', 'Prevotellaceae', 'Prevotella']	0.00224488	0.00154947	0.6902238977604074
['Firmicutes', 'Clostridia', 'Lachnospirales', 'Lachnospiraceae', 'Lachnospiraceae_ge']	0.00237502	0.00162737	0.6852010358574046
['Firmicutes', 'Clostridia', 'Oscillospirales', 'Oscillospiraceae', 'UCG-005']	0.00205495	0.00135703	0.6603699045788681
['Bacteroidota', 'Bacteroidia', 'Bacteroidales', 'Prevotellaceae', 'Prevotella']	0.024335030464922622	0.015983457171203416	0.6568085950926809
['Bacteroidota', 'Bacteroidia', 'Bacteroidales', 'Prevotellaceae', 'Prevotella']	0.0478555	0.031171046574613958	0.6513577700719834
['Bacteroidota', 'Bacteroidia', 'Bacteroidales', 'Prevotellaceae', 'Prevotella']	0.00112271	0.000713284	0.6353246550749393
[nan, nan, nan, nan, nan]	0.00779266	0.00488466	0.6268278713118122
['Bacteroidota', 'Bacteroidia', 'Bacteroidales', 'Prevotellaceae', 'Prevotella']	0.00120664	0.000736467	0.6103451709229006
['Bacteroidota', 'Bacteroidia', 'Bacteroidales', 'Prevotellaceae', nan]	0.00467461	0.00282755	0.6048734806178563
['Proteobacteria', 'Gammaproteobacteria', 'Aeromonadales', 'Succinivibrionaceae', 'Succinivibrionaceae_UCG-001']	0.00209632	0.00125256	0.5975054612396907
['Bacteroidota', 'Bacteroidia', 'Bacteroidales', 'Prevotellaceae', 'Prevotella']	0.00607131	0.00361372	0.5952112654939316
['Bacteroidota', 'Bacteroidia', 'Bacteroidales', 'Prevotellaceae', 'Prevotella']	0.00177975	0.0010587	0.5948600099426119
['Bacteroidota', 'Bacteroidia', 'Bacteroidales', 'Prevotellaceae', 'Prevotella']	0.00191967	0.0011384	0.5930214819709393
['Firmicutes', 'Clostridia', 'Lachnospirales', 'Lachnospiraceae', 'Lachnospiraceae_NK3A20_group']	0.00115018	0.000675786	0.5875479807651848
['Bacteroidota', 'Bacteroidia', 'Bacteroidales', 'Prevotellaceae', 'Prevotella']	0.00439679	0.00253875	0.5774099924739983
['Proteobacteria', 'Gammaproteobacteria', 'Aeromonadales', 'Succinivibrionaceae', 'Succinivibrionaceae_UCG-001']	0.0030541	0.00176094	0.5765843160940314
['Actinobacteriota', 'Coriobacteriia', 'Coriobacteriales', nan, nan]	0.00206207	0.00117509	0.5698591160652966
['Firmicutes', 'Clostridia', 'Lachnospirales', 'Lachnospiraceae', 'Lachnospiraceae_ge']	0.00116715	0.000638744	0.5472687746650688
['Firmicutes', nan, nan, nan, nan]	0.00117112	0.000638343	0.5450691569049941
['Firmicutes', 'Clostridia', 'Lachnospirales', 'Lachnospiraceae', nan]	0.00190453	0.00100335	0.5268227946577364
['Bacteroidota', 'Bacteroidia', 'Bacteroidales', 'Prevotellaceae', 'Prevotella']	0.00410735	0.00212454	0.5172516919678877
['Firmicutes', 'Clostridia', 'Oscillospirales', 'Ruminococcaceae', 'Ruminococcus']	0.00193725	0.000999992	0.5161906529182199
['Bacteroidota', 'Bacteroidia', 'Bacteroidales', 'Prevotellaceae', 'Prevotella']	0.00654621	0.00323575	0.4942932269786673
['Firmicutes', nan, nan, nan, nan]	0.00198578	0.000965371	0.4861430405789171
['Bacteroidota', 'Bacteroidia', 'Bacteroidales', 'Prevotellaceae', 'Prevotella']	0.00127922	0.000615149	0.4808790350097181
['Bacteroidota', 'Bacteroidia', 'Bacteroidales', 'Prevotellaceae', 'Prevotella']	0.00521003	0.00242261	0.46498903077390435
['Firmicutes', 'Clostridia', 'Lachnospirales', 'Lachnospiraceae', 'Oribacterium']	0.00539114	0.00243726	0.4520859917094217
['Bacteroidota', 'Bacteroidia', 'Bacteroidales', 'Prevotellaceae', 'Prevotella']	0.00106287	0.000459496	0.43231782318445267
['Bacteroidota', 'Bacteroidia', 'Bacteroidales', 'Prevotellaceae', 'Prevotellaceae_YAB2003_group']	0.001751	0.000748079	0.4272304062094641
['Firmicutes', 'Clostridia', 'Lachnospirales', 'Lachnospiraceae', 'Shuttleworthia']	0.00325888	0.00132519	0.40663942999216063
['Bacteroidota', 'Bacteroidia', 'Bacteroidales', 'Prevotellaceae', 'uncultured']	0.0021402	0.000837901	0.3915053648144021
['Bacteroidota', 'Bacteroidia', 'Bacteroidales', 'Prevotellaceae', 'Prevotellaceae_YAB2003_group']	0.00171045	0.000604014	0.3531308499903976
['Firmicutes', 'Clostridia', 'Lachnospirales', 'Lachnospiraceae', nan]	0.00342839	0.00119171	0.3476001789747911
['Bacteroidota', 'Bacteroidia', 'Bacteroidales', 'Prevotellaceae', 'Prevotella']	0.00134446	0.000438105	0.32585937837996887
['Proteobacteria', 'Gammaproteobacteria', 'Aeromonadales', 'Succinivibrionaceae', 'Succinivibrionaceae_UCG-001']	0.00450704	0.00143921	0.3193249160692456
['Bacteroidota', 'Bacteroidia', 'Bacteroidales', 'Prevotellaceae', 'Prevotella']	0.00434172	0.00129028	0.29718073762165753
['Bacteroidota', 'Bacteroidia', 'Bacteroidales', 'Prevotellaceae', 'Prevotella']	0.00247557	0.000686163	0.27717388463322934
[nan, nan, nan, nan, nan]	0.00163991	0.000439276	0.26786536550376056
['Bacteroidota', 'Bacteroidia', 'Bacteroidales', 'Prevotellaceae', 'Prevotella']	0.00468135	0.00110853	0.23679771943279407
['Proteobacteria', 'Gammaproteobacteria', 'Aeromonadales', 'Succinivibrionaceae', 'Succinivibrionaceae_UCG-001']	0.00119216	0.000276303	0.23176678238459866
['Bacteroidota', 'Bacteroidia', 'Bacteroidales', 'Prevotellaceae', 'Prevotella']	0.00242614	0.000485348	0.20004964460687213
['Firmicutes', 'Negativicutes', 'Veillonellales-Selenomonadales', 'Veillonellaceae', 'Dialister']	0.00535469	0.000885576	0.16538316938493075
['Firmicutes', nan, nan, nan, nan]	0.00357364	0.000452237	0.1265481055345659
['Firmicutes', 'Clostridia', 'Clostridia_or', 'Hungateiclostridiaceae', 'Saccharofermentans']	0.00450534	0.00511551	1.13543
['Bacteroidota', 'Bacteroidia', 'Bacteroidales', 'Prevotellaceae', 'Prevotella']	0.001815	0.00141761	0.78105
['Bacteroidota', 'Bacteroidia', 'Bacteroidales', 'Prevotellaceae', 'Prevotella']	0.00527357	0.00386308	0.732536
['Bacteroidota', 'Bacteroidia', 'Bacteroidales', 'Prevotellaceae', 'Prevotella']	0.010011099146753953	0.00732744	0.731931
['Proteobacteria', 'Gammaproteobacteria', nan, nan, nan]	0.00187684	0.00126948	0.676393
['Firmicutes', 'Clostridia', 'Christensenellales', 'Christensenellaceae', 'Christensenellaceae_R-7_group']	0.00244771	0.00162832	0.665243
['Firmicutes', 'Clostridia', 'Lachnospirales', 'Lachnospiraceae', nan]	0.00127398	0.000790298	0.620339
['Firmicutes', 'Clostridia', 'Oscillospirales', 'Ruminococcaceae', nan]	0.00121511	0.00074276	0.611268
['Bacteroidota', 'Bacteroidia', 'Bacteroidales', 'Prevotellaceae', 'Prevotella']	0.00465338	0.00254074	0.545999
['Firmicutes', 'Negativicutes', 'Veillonellales-Selenomonadales', 'Selenomonadaceae', 'uncultured']	0.00109024	0.00030258	0.277535
